# TBDB – A database of structurally annotated T-box riboswitch:tRNA pairs

**DOI:** 10.1101/2020.06.17.157016

**Authors:** Jorge A. Marchand, Merrick D. Pierson Smela, Thomas H. H. Jordan, Kamesh Narasimhan, George M. Church

## Abstract

T-box riboswitches constitute a large family of tRNA-binding leader sequences that play a central role in gene regulation in many gram-positive bacteria. Accurate inference of the tRNA binding to T-boxes is critical to predict their cis-regulatory activity. However, there is no central repository of information on the tRNA binding specificities of T-box riboswitches and *de novo* prediction of binding specificities requires advance knowledge of computational tools to annotate riboswitch secondary structure features. Here we present **T-box** annotation **D**ata**b**ase (**TBDB,** https://tbdb.io), an open-access database with a collection of 23,497 T-box sequences, spanning the major phyla of 3,621 bacterial species. Among structural predictions, the TBDB also identifies specifier sequences, cognate tRNA binding partners, and downstream regulatory target. To our knowledge, the TBDB presents the largest collection of feature, sequence, and structural annotations carried out on this important family of regulatory RNA.
