## Supplementary material for "TBDB – A database of structurally annotated T-box riboswitch:tRNA pairs": TBDB_database_field_description

### Sheet: Sheet1
Header	Description
Name	Accession name of T-box sequence ( genome_accession:start_locus-end_locus)
FASTA_sequence	Raw FASTA sequence of T-box used as input for INFERNAL
Rank	INFERNAL output rank
E_value	INFERNAL output E-value
Score	INFERNAL output score
Bias	INFERNAL output bias
Tbox_start	Start locus of T-box sequence within FASTA_sequence
Tbox_end	End locus of T-box sequence within FASTA_sequence
CM_accuracy	INFERNAL output of covariance model accuracy
GC	GC content of T-box
Sequence	INFERNAL output of sequence found using CM model. Used with corresponding structure
Structure	INFERNAL output structure found using CM model. Used with corresponding sequence.
s1_start	Start position of stem I within FASTA_sequence
s1_loop_start	Start position of specifier bulge within FASTA_sequence
s1_loop_end	End postiion of specifier bulge within FASTA_sequence
s1_end	End positionof stem I within FASTA_sequence
antiterm_start	Start position of antiterminator within FASTA_sequence (antisequestrator in translational T-boxes)
antiterm_end	End position of antiterminator within FASTA_sequence (antisequestrator in translational T-boxes)
term_start	Start position of terminator within FASTA_sequence (sequestrator in translational T-boxes)
term_end	End position of terminator within FASTA_sequence (sequestrator in translational T-boxes)
codon_start	Start position of specifier within FASTA_sequence
codon_end	End position of specifier within FASTA_sequence
codon	Specifier sequence at the +0 reading frame
codon_region	Sequence of specifier region, containing -1, 0, +1 specifier reading frames
discrim_start	Start position of T-box sequence (reverse complement of tRNA acceptor arm; contains anti-discriminator base)
discrim_end	End position of T-box sequence (reverse complement of tRNA acceptor arm; contains anti-discriminator base)
discriminator	Antidiscriminator base
warnings	Warning flags associated with INFERNAL cmsearch
type	T-box type, either translational or transcriptional
source	Source of input sequence
whole_antiterm_structure	Dot-bracket structure of T-box sequence in antiterminator conformation
other_stems	Loci of all stems found in cmsearch
whole_antiterm_warnings	Warning flags associated with antiterminator structure
term_sequence	Sub-sequence of T-box for terminator
term_structure	Dot-bracket structure of T-box sequence in terminator conformation, starting at antiterminator and ending at terminator
terminator_energy	Calculated RNAeval MFE for terminator structure, value displayed in kcal/mol
term_errors	Warning flags associated with terminator structure
antiterm_term_sequence	Sub-sequence of T-box starting at antiterminator and ending at terminator
infernal_antiterminator_structure	Predicted INFERNAL structure for antiterminator sequence without refinement
vienna_antiterminator_structure	Predicted structure for antitemrinator structure with refinement using ViennaRNA
vienna_antiterminator_energy	Calculated RNAeval MFE for refined antiterminator structure, value displayed in kcal/mol
vienna_antiterminator_errors	Warning flags associated with refined antiterminator structure
terminator_structure	Dot-bracket structure of terminator structure, without refinement
terminator_errors	Warning flags associated with terminator structure
new_term_structure	Dot-bracket structure of terminator structure, with refinement
new_term_energy	Calculated RNAeval MFE for refined terminator, value displayed in kcal/mol
new_term_errors	Calculated RNAeval MFE for refined terminator, value displayed in kcal/mol
whole_term_structure	Warning flags associated with terminator structure after refinement
folded_antiterm_structure	Dot-bracket structure of full T-box with refined antiterminator, in antiterminator conformation, untrimmed 3'-end
Trimmed_sequence	Sequence of T-box with refined antiterminator, in antiterminator conformation, ending at terminator
Trimmed_antiterm_struct	Dot-bracket structure of full T-box with refined antiterminator and terminator, in antiterminator conformation, ending at terminator
Trimmed_term_struct	Dot-bracket structure of full T-box with refined antiterminator and terminator, in terminator conformation, ending at terminator
hash_string	Hash of Structure field used to generate a unique identifier for T-boxes in the TBDB
unique_name	Unique identifier for T-box sequence
tbox_url	REMOVE
accession_url	URL for accession locus of T-box
accession_url_html	REMOVE
accession_name	Genomic accession associated with T-box
locus_start	Start locus of T-box within genomic accession
tbox_length	Length of raw T-box sequence
locus_end	End locus of T-box within genomic accession
locus_view_start	Start of genomic window (5000 nt) used to identify genomic context
locus_view_end	End of genomic window (5000 nt) used to identify genomic context
direction_label	REMOVE
deltadelta_g	Difference in refined terminator and antiterminator MFE
predicted_aminoacid	REMOVE
predicted_tRNA_family	REMOVE
tRNA_search	REMOVE
codon_search	REMOVE
disc_search	REMOVE
aminoacid_search	REMOVE
TaxId	Taxonomical ID of T-box host organism
GBSeq_organism	Genbank organism name of T-box host organism
phylum	Phylum of T-box host organism
class	Class of T-box host organism
order	Order of T-box host organism
family	Family of T-box host organism
genus	Genus of T-box host organism
downstream_protein	Description of protein downstream of T-box
downstream_protein_id	Available IDs for protein downstream of T-box
downstream_protein_EC	Enzyme commission number for protein downstream of T-box
protein_desc	Full description of protein downstream of T-box
refine_codon	List of possible specifiers after specifier refinement
refine_codon_io	Displays if top chosen specifier is the same as the prefered +0 specifier reading frame
refine_codon_code	Decision tree code for specifier refinement
refine_codon_top	Most likely specifier for T-box, weighted higher than alternatives
refine_codon_alt_1	First alternative specifier for T-box
refine_codon_alt_2	Second alternative specifier for T-box
refine_codon_num	Number of possible specifier for given T-box, unweighted
amino_acid_top	Amino acid associated with the top specifier
trna_family_top	tRNA family associated with the top specifier
trna_seq_top	tRNA sequence from host organism with anticodon reverse complementary to the top specifier
trna_struc_top	tRNA structure from host organism with anticodon reverse complementary to the top specifier
amino_acid_alt_1	Amino acid associated with the first alternative specifier
trna_family_alt_1	tRNA family associated with the first alternative specifier
trna_seq_alt_1	tRNA sequence from host organism with anticodon reverse complementary to the first alternative specifier
trna_struc_alt_1	tRNA structure from host organism with anticodon reverse complementary to the first alternative specifier
amino_acid_alt_2	Amino acid associated with the second alternative specifier
trna_family_alt_2	tRNA family associated with the second alternative specifier
trna_seq_alt_2	tRNA sequence from host organism with anticodon reverse complementary to the second alternative specifier
trna_struc_alt_2	tRNA structure from host organism with anticodon reverse complementary to the second alternative specifier
